# Disequilibrium between *BRCA1* and *BRCA2* circular and messenger RNAs plays a role in breast cancer

**DOI:** 10.1101/2023.03.10.532029

**Authors:** C. Levacher, M. Viennot, A. Drouet, L. Beaussire, S. Coutant, JC Théry, S. Baert-Desurmont, M. Laé, P. Ruminy, C. Houdayer

## Abstract

Breast cancer is a frequent disease for which the discovery of markers for early detection or prognostic assessment remains challenging. Circular RNAs (circRNAs) are single-stranded structures in closed loops, produced by backsplicing. CircRNA and messenger RNA (mRNA) are generated cotranscriptionally and backsplicing and linear splicing compete against each other. As mRNAs are key players in tumorigenesis, we hypothesize that a balance disruption between circRNAs and mRNAs could promote breast cancer. Hence, we developed an assay for a simultaneous study of circRNAs and mRNAs, called Splice and Expression Analyses by exon Ligation and High Throughput Sequencing (SEALigTHS). Following SEALigHTS validation for *BRCA1* and *BRCA2*, our hypothesis was tested using an independent research set of 95 pairs of tumour and adjacent normal breast tissues. On this research set, ratios of *BRCA1* and *BRCA2* circRNAs/mRNAs were significantly lower in tumour breast tissue compared to normal tissue (p=1.6e-09 and p=4.4e-05 for *BRCA1* and *BRCA2*, respectively). Overall, we developed an innovative method to study linear and backsplicing, described the repertoire of *BRCA1* and *BRCA2* circRNAs, including 10 novel ones, and showed for the first time that a disequilibrium between *BRCA1* and *BRCA2* circRNAs and mRNAs plays a role in breast cancer.
