## Supplementary table 2: All the BRCA1 circular RNAs in the normal and tumour breast tissue of the validation set. Novel circRNA are indicated in bold. for "Disequilibrium between *BRCA1* and *BRCA2* circular and messenger RNAs plays a role in breast cancer"

### Sheet: Feuil1
BRCA1 circular RNAs				BRCA2 circular RNAs
Circular RNA name	Relative proportion to BRCA1 circRNAs (%)	Frequency (%) (n= 38)	Ratio circRNA / mRNAs (%)	Circular RNA name	Relative proportion to BRCA2 circRNAs (%)	Frequency (%) (n = 38)	Ratio circRNA / mRNAs (%)
BRCA1E17G-BRCA1E15D	12.3365	92,11 (35)	4.30134	BRCA2E7G-BRCA2E3D	26.0128	81,58 (31)	1.85832
BRCA1E20G-BRCA1E18D	8.6748	81,58 (31)	3.02462	BRCA2E7G-BRCA2E4D	22.3881	86,84 (33)	1.59937
BRCA1E7G-BRCA1E6D	8.28248	100 (38)	2.88782	BRCA2E18G-BRCA2E17D	11.5139	57,89 (22)	0.822534
BRCA1E19G-BRCA1E18D	6.58239	84,21 (32)	2.29506	BRCA2E7G-BRCA2E5D	5.97015	47,37 (18)	0.426499
BRCA1E23G-BRCA1E20D	5.66696	78,95 (30)	1.97588	BRCA2E13G-BRCA2E11D	5.11727	34,21 (13)	0.365571
BRCA1E12G-BRCA1E11D	5.05667	76,32 (29)	1.76309	BRCA2E10G-BRCA2E8D	4.26439	10,53 (4)	0.304642
BRCA1E22G-BRCA1E20D	3.96687	63,16 (24)	1.38312	BRCA2E19G-BRCA2E17D	4.05117	28,95 (11)	0.28941
BRCA1E10G-BRCA1E2D	3.87969	73,68 (28)	1.35272	BRCA2E4G-BRCA2E3D	3.19829	26,32 (10)	0.228482
BRCA1E23G-BRCA1E18D	3.70532	65,79 (25)	1.29192	BRCA2E9G-BRCA2E9D	2.55864	26,32 (10)	0.182785
BRCA1E19G-BRCA1E15D	3.48736	81,58 (31)	1.21593	BRCA2E24G-BRCA2E19D	1.91898	18,42 (7)	0.137089
BRCA1E8G-BRCA1E6D	2.74629	65,79 (25)	0.957542	BRCA2E11G-BRCA2E11D	1.49254	10,53 (4)	0.106625
BRCA1E21G-BRCA1E18D	2.52833	57,89 (22)	0.881546	BRCA2E10G-BRCA2E5D	1.27932	13,16 (5)	0.0913927
BRCA1E8G-BRCA1E3D	2.52833	73,68 (28)	0.881546	BRCA2E14G-BRCA2E13D	1.27932	15,79 (6)	0.0913927
BRCA1E10G-BRCA1E6D	2.48474	73,68 (28)	0.866347	BRCA2E19G-BRCA2E15D	1.27932	10,53 (4)	0.0913927
BRCA1E3G-BRCA1E2D	2.09241	44,74 (17)	0.729556	BRCA2E24G-BRCA2E21D	1.27932	13,16 (5)	0.0913927
BRCA1E22G-BRCA1E15D	1.91805	50 (19)	0.668759	BRCA2E21G-BRCA2E20D	1.0661	10,53 (4)	0.0761606
BRCA1E20G-BRCA1E15D	1.74368	57,89 (22)	0.607963	BRCA2E10G-BRCA2E4D	0.852878	7,89 (3)	0.0609285
BRCA1E7G-BRCA1E5D	1.48213	44,74 (17)	0.516769	BRCA2E13G-BRCA2E12D	0.852878	5,26 (2)	0.0609285
BRCA1E23G-BRCA1E15D	1.39494	47,37 (18)	0.48637	BRCA2E16G-BRCA2E13D	0.852878	10,53 (4)	0.0609285
BRCA1E22G-BRCA1E18D	1.35135	47,37 (18)	0.471171	BRCA2E24G-BRCA2E22D	0.852878	10,53 (4)	0.0609285
BRCA1E20G-BRCA1E20D	1.26417	18,42 (7)	0.440773	BRCA2E6qG-BRCA2E2D	0.852878	10,53 (4)	0.0609285
BRCA1E13G-BRCA1E11D	1.26417	44,74 (17)	0.440773	BRCA2E26G-BRCA2E13D	0.639659	7,89 (3)	0.0456963
BRCA1E14G-BRCA1E2D	1.13339	42,11 (16)	0.395176	BRCA2E10G-BRCA2E3D	0.426439	5,26 (2)	0.0304642
BRCA1E19G-BRCA1E17D	1.0898	36,84 (14)	0.379977
BRCA1E16G-BRCA1E15D	1.00262	34,21 (13)	0.349579
BRCA1E14G-BRCA1E13D	0.959024	34,21 (13)	0.33438
BRCA1E7G-BRCA1E3D	0.87184	31,58 (12)	0.303981
BRCA1E17G-BRCA1E11D	0.828248	28,95 (11)	0.288782
BRCA1E5G-BRCA1E3D	0.741064	13,16 (5)	0.258384
BRCA1E23G-BRCA1E17D	0.697472	18,42 (7)	0.243185
BRCA1E23G-BRCA1E8bD	0.65388	28,95 (11)	0.227986
BRCA1E5bG-BRCA1E3D	0.610288	13,16 (5)	0.212787
BRCA1E14G-BRCA1E6D	0.523104	21,05 (8)	0.182389
BRCA1E10G-BRCA1E3D	0.43592	21,05 (8)	0.151991
BRCA1E23G-BRCA1E11D	0.43592	21,05 (8)	0.151991
BRCA1E10G-BRCA1E8bD	0.392328	21,05 (8)	0.136792
BRCA1E22G-BRCA1E11D	0.392328	15,79 (6)	0.136792
BRCA1E7G-BRCA1E2D	0.392328	13,16 (5)	0.136792
BRCA1E10G-BRCA1E8D	0.348736	15,79 (6)	0.121593
BRCA1E12G-BRCA1E10D	0.348736	15,79 (6)	0.121593
BRCA1E21G-BRCA1E20D	0.261552	13,16 (5)	0.0911944
BRCA1E23G-BRCA1E22D	0.261552	15,79 (6)	0.0911944
BRCA1E13G-BRCA1E3D	0.261552	10,53 (4)	0.0911944
BRCA1E20G-BRCA1E17D	0.261552	15,79 (6)	0.0911944
BRCA1E21G-BRCA1E2D	0.261552	15,79 (6)	0.0911944
BRCA1E12G-BRCA1E3D	0.21796	13,16 (5)	0.0759954
BRCA1E22G-BRCA1E17D	0.21796	10,53 (4)	0.0759954
BRCA1E8G-BRCA1E2D	0.21796	13,16 (5)	0.0759954
BRCA1E8G-BRCA1E5D	0.21796	13,16 (5)	0.0759954
BRCA1E9G-BRCA1E2D	0.21796	13,16 (5)	0.0759954
BRCA1E9G-BRCA1E3D	0.21796	10,53 (4)	0.0759954
BRCA1E12G-BRCA1E6D	0.174368	5,26 (2)	0.0607963
BRCA1E13G-BRCA1E6D	0.174368	10,53 (4)	0.0607963
BRCA1E16G-BRCA1E11D	0.174368	10,53 (4)	0.0607963
BRCA1E9G-BRCA1E6D	0.174368	10,53 (4)	0.0607963
BRCA1E16G-BRCA1E3D	0.130776	7,89 (3)	0.0455972
BRCA1E18G-BRCA1E2D	0.130776	7,89 (3)	0.0455972
BRCA1E14G-BRCA1E3D	0.130776	5,26 (2)	0.0455972
BRCA1E15G-BRCA1E11D	0	0 (0)	0
Supplementary table 2: All the BRCA1 circular RNAs in the normal and tumour breast tissue of the validation set. Novel circRNA are indicated in bold.
