## Supplementary table 3: The novel BRCA1 and BRCA2 circular RNAs in the breast tissue of the validation set. for "Disequilibrium between *BRCA1* and *BRCA2* circular and messenger RNAs plays a role in breast cancer"

### Sheet: Feuil1
BRCA1 circular RNAs				BRCA2 circular RNAs
Circular RNA name	Relative proportion to BRCA1 circRNAs (%)	Frequency (%) (n= 38)	Ratio circRNA / mRNAs (%)	Circular RNA name	Relative proportion to BRCA2 circRNAs (%)	Frequency (%) (n = 38)	Ratio circRNA / mRNAs (%)
BRCA1_circRNA_20-20	1.26417	18,42 (7)	0.440773	BRCA2_circRNA_7-5	5.97015	47,37 (18)	0.426499
BRCA1_circRNA_19-17	1.0898	36,84 (14)	0.379977	BRCA2_circRNA_9-9	2.55864	26,32 (10)	0.182785
BRCA1_circRNA_23-8p	0.65388	28,95 (11)	0.227986	BRCA2_circRNA_13-12	0.852878	5,26 (2)	0.0609285
BRCA1_circRNA_5q-3	0.610288	13,16 (5)	0.212787	BRCA2_circRNA_6q-2	0.852878	10,53 (4)	0.0609285
BRCA1_circRNA_10-8	0.348736	15,79 (6)	0.121593	BRCA2_circRNA_26-13	0.639659	7,89 (3)	0.0456963
BRCA1_circRNA_21-20	0.261552	13,16 (5)	0.0911944
BRCA1_circRNA_23-22	0.261552	15,79 (6)	0.0911944
BRCA1_circRNA_12-6	0.174368	5,26 (2)	0.0607963
BRCA1_circRNA_16-3	0.130776	7,89 (3)	0.0455972
BRCA1_circRNA_18-2	0.130776	7,89 (3)	0.0455972
Supplementary table 3: The novel BRCA1 and BRCA2 circular RNAs in the breast tissue of the validation set.
