## Supplementary table 4: All the BRCA1 circular RNAs in the normal and tumour breast tissue of the research set. Novel circRNA are indicated in bold. for "Disequilibrium between *BRCA1* and *BRCA2* circular and messenger RNAs plays a role in breast cancer"

### Sheet: Feuil1
	BRCA1 circular RNAs NORMAL			BRCA1 circular RNAs TUMOUR
Circular RNA name	Relative proportion to BRCA2 circRNAs (%)	Frequency (%) (n=38)	Ratio circRNA / mRNAs (%)	Relative proportion to BRCA2 circRNAs (%)	Frequency (%) (n=90)	Ratio circRNA / mRNAs (%)
BRCA1_circRNA_20-18	10.9375	84,21 (32)	4.7289	11.1845	92,22 (83)	2.569
BRCA1_circRNA_7-6	10.8333	89,47 (34)	4.68386	7.93086	87,78 (79)	1.82165
BRCA1_circRNA_17-15	10.3125	92,11 (35)	4.45867	9.48992	92,22 (83)	2.17976
BRCA1_circRNA_19-18	7.1875	78,95 (30)	3.10756	5.79563	84,44 (76)	1.33121
BRCA1_circRNA_3-2	5.41667	44,74 (17)	2.34193	2.16912	46,67 (42)	0.49823
BRCA1_circRNA_10-2	5	68,42 (26)	2.16178	3.77902	72,22 (65)	0.86801
BRCA1_circRNA_22-20	3.64583	50 (19)	1.5763	4.81274	87,78 (79)	1.10545
BRCA1_circRNA_10-6	3.33333	44,74 (17)	1.44119	2.66057	63,33 (57)	0.61111
BRCA1_circRNA_12-11	3.33333	55,26 (21)	1.44119	5.25335	84,44 (76)	1.20665
BRCA1_circRNA_23-18	3.33333	55,26 (21)	1.44119	5.15167	81,11 (73)	1.1833
BRCA1_circRNA_19-15	3.22917	52,63 (20)	1.39615	2.59278	72,22 (65)	0.59554
BRCA1_circRNA_8-6	2.8125	55,26 (21)	1.216	2.08439	56,67 (51)	0.478768
BRCA1_circRNA_23-20	2.70833	42,11 (16)	1.17096	5.50754	81,11 (73)	1.26504
BRCA1_circRNA_21-18	2.39583	34,21 (13)	1.03585	2.67751	63,33 (57)	0.615002
BRCA1_circRNA_8-3	2.08333	42,11 (16)	0.900742	2.91476	76,67 (69)	0.669496
BRCA1_circRNA_5q-3	1.66667	13,16 (5)	0.720594	0.711744	22,22 (20)	0.163482
BRCA1_circRNA_22-18	1.5625	31,58 (12)	0.675557	2.37248	61,11 (55)	0.544939
BRCA1_circRNA_23-15	1.45833	28,95 (11)	0.630519	1.23708	43,33 (39)	0.284147
BRCA1_circRNA_7-5	1.35417	28,95 (11)	0.585482	1.69463	41,11 (37)	0.389242
BRCA1_circRNA_20-15	1.14583	18,42 (7)	0.495408	1.74547	55,56 (50)	0.400919
BRCA1_circRNA_23-8p	1.14583	23,68 (9)	0.495408	0.762583	40 (36)	0.175159
BRCA1_circRNA_16-15	1.04167	21,05 (8)	0.450371	0.660905	31,11 (28)	0.151804
BRCA1_circRNA_19-17	1.04167	21,05 (8)	0.450371	0.847314	38,89 (35)	0.194621
BRCA1_circRNA_22-15	1.04167	26,32 (10)	0.450371	1.69463	57,78 (52)	0.389242
BRCA1_circRNA_14-2	0.833333	15,79 (6)	0.360297	0.948992	35,56 (32)	0.217976
BRCA1_circRNA_17-11	0.833333	21,05 (8)	0.360297	1.11845	40 (36)	0.2569
BRCA1_circRNA_13-11	0.729167	15,79 (6)	0.31526	1.20319	41,11 (37)	0.276362
BRCA1_circRNA_13-3	0.729167	15,79 (6)	0.31526	0.508388	18,89 (17)	0.116773
BRCA1_circRNA_9-6	0.729167	18,42 (7)	0.31526	0.508388	22,22 (20)	0.116773
BRCA1_circRNA_18-2	0.625	13,16 (5)	0.270223	0.254194	14,44 (13)	0.0583863
BRCA1_circRNA_23-17	0.625	13,16 (5)	0.270223	0.86426	41,11 (37)	0.198513
BRCA1_circRNA_10-3	0.520833	13,16 (5)	0.225186	0.305033	15,56 (14)	0.0700636
BRCA1_circRNA_16-3	0.520833	13,16 (5)	0.225186	0.0677851	4,44 (4)	0.0155697
BRCA1_circRNA_8-5	0.520833	13,16 (5)	0.225186	0.372818	18,89 (17)	0.0856332
BRCA1_circRNA_23-22	0.416667	10,53 (4)	0.180148	0.101678	6,67 (6)	0.0233545
BRCA1_circRNA_5-3	0.416667	10,53 (4)	0.180148	0.27114	12,22 (11)	0.0622787
BRCA1_circRNA_7-3	0.416667	10,53 (4)	0.180148	0.948992	36,67 (33)	0.217976
BRCA1_circRNA_10-8	0.3125	7,89 (3)	0.135111	0.660905	27,78 (25)	0.151804
BRCA1_circRNA_14-13	0.3125	7,89 (3)	0.135111	1.08456	43,33 (39)	0.249115
BRCA1_circRNA_20-20	0.3125	5,26 (2)	0.135111	0.406711	11,11 (10)	0.0934181
BRCA1_circRNA_22-17	0.3125	7,89 (3)	0.135111	0.355872	14,44 (13)	0.0817408
BRCA1_circRNA_23-11	0.3125	7,89 (3)	0.135111	0.389764	20 (18)	0.0895257
BRCA1_circRNA_10-8p	0.208333	2,63 (1)	0.0900742	0.220302	11,11 (10)	0.0506015
BRCA1_circRNA_12-10	0.208333	5,26 (2)	0.0900742	0.321979	13,33 (12)	0.073956
BRCA1_circRNA_12-3	0.208333	5,26 (2)	0.0900742	0.152517	10 (9)	0.0350318
BRCA1_circRNA_14-3	0.208333	5,26 (2)	0.0900742	0.423657	21,11 (19)	0.0973105
BRCA1_circRNA_14-6	0.208333	5,26 (2)	0.0900742	0.338926	16,67 (15)	0.0778484
BRCA1_circRNA_7-2	0.208333	5,26 (2)	0.0900742	0.254194	13,33 (12)	0.0583863
BRCA1_circRNA_8-2	0.208333	5,26 (2)	0.0900742	0.0677851	4,44 (4)	0.0155697
BRCA1_circRNA_9-2	0.208333	5,26 (2)	0.0900742	0.220302	13,33 (12)	0.0506015
BRCA1_circRNA_9-3	0.208333	5,26 (2)	0.0900742	0.288087	17,78 (16)	0.0661711
BRCA1_circRNA_12-6	0.104167	2,63 (1)	0.0450371	0.186409	12,22 (11)	0.0428166
BRCA1_circRNA_13-6	0.104167	2,63 (1)	0.0450371	0.118624	6,67 (6)	0.0272469
BRCA1_circRNA_15-11	0.104167	2,63 (1)	0.0450371	0.101678	6,67 (6)	0.0233545
BRCA1_circRNA_16-11	0.104167	2,63 (1)	0.0450371	0.305033	17,78 (16)	0.0700636
BRCA1_circRNA_21-20	0.104167	2,63 (1)	0.0450371	0.101678	6,67 (6)	0.0233545
BRCA1_circRNA_22-11	0.104167	2,63 (1)	0.0450371	0.389764	17,78 (16)	0.0895257
BRCA1_circRNA_20-17	0	0 (0)	0	0.237248	14,44 (13)	0.0544939
BRCA1_circRNA_21-2	0	0 (0)	0	0.169463	8,89 (8)	0.0389242
Supplementary table 4: All the BRCA1 circular RNAs in the normal and tumour breast tissue of the research set. Novel circRNA are indicated in bold.
