## Supplementary table 5: All the BRCA2 circular RNAs in the normal and tumour breast tissue of the research set. Novel circRNA are indicated in bold. for "Disequilibrium between *BRCA1* and *BRCA2* circular and messenger RNAs plays a role in breast cancer"

### Sheet: Feuil1
	BRCA2 circular RNAs NORMAL			BRCA2 circular RNAs TUMOUR
Circular RNA name	Relative proportion to BRCA2 circRNAs (%)	Frequency (%) (n = 38)	Ratio circRNA / mRNAs (%)	Relative proportion to BRCA2 circRNAs (%)	Frequency (%) (n=90)	Ratio circRNA / mRNAs (%)
BRCA2_circRNA_7-3	22.3404	50 (19)	2.75674	26.1345	76,67 (69)	1.47872
BRCA2_circRNA_7-4	19.6809	55,26 (21)	2.42856	21.1765	76,67 (69)	1.19819
BRCA2_circRNA_18-17	12.234	44,74 (17)	1.50964	12.605	61,11 (55)	0.713211
BRCA2_circRNA_7-5	6.91489	21,05 (8)	0.853277	5.96639	48,89 (44)	0.337586
BRCA2_circRNA_9-9	4.78723	21,05 (8)	0.59073	2.10084	24,44 (22)	0.118868
BRCA2_circRNA_26-13	4.25532	21,05 (8)	0.525093	0.672269	8,89 (8)	0.0380379
BRCA2_circRNA_21-20	3.7234	7,89 (3)	0.459457	1.51261	18,89 (17)	0.0855853
BRCA2_circRNA_13-11	3.19149	13,16 (5)	0.39382	7.39496	47,78 (43)	0.418417
BRCA2_circRNA_4-3	3.19149	13,16 (5)	0.39382	3.61345	32,22 (29)	0.204454
BRCA2_circRNA_14-13	2.65957	13,16 (5)	0.328183	1.42857	14,44 (13)	0.0808305
BRCA2_circRNA_10-4	2.12766	7,89 (3)	0.262547	1.0084	10 (9)	0.0570569
BRCA2_circRNA_13-12	2.12766	5,26 (2)	0.262547	0.756303	10 (9)	0.0427926
BRCA2_circRNA_6q-2	2.12766	10,53 (4)	0.262547	0.756303	10 (9)	0.0427926
BRCA2_circRNA_10-5	1.59574	7,89 (3)	0.19691	0.672269	7,78 (7)	0.0380379
BRCA2_circRNA_10-8	1.59574	7,89 (3)	0.19691	1.42857	17,78 (16)	0.0808305
BRCA2_circRNA_11-11	1.59574	7,89 (3)	0.19691	1.17647	13,33 (12)	0.0665663
BRCA2_circRNA_10-3	1.06383	5,26 (2)	0.131273	1.0084	12,22 (11)	0.0570569
BRCA2_circRNA_19-17	1.06383	5,26 (2)	0.131273	3.27731	32,22 (29)	0.185435
BRCA2_circRNA_24-19	1.06383	5,26 (2)	0.131273	2.10084	20 (18)	0.118868
BRCA2_circRNA_24-22	1.06383	5,26 (2)	0.131273	1.76471	16,67 (15)	0.0998495
BRCA2_circRNA_16-13	0.531915	2,63 (1)	0.0656367	0.672269	8,89 (8)	0.0380379
BRCA2_circRNA_19-15	0.531915	2,63 (1)	0.0656367	0.336134	4,44 (4)	0.019019
BRCA2_circRNA_24-21	0.531915	2,63 (1)	0.0656367	2.43697	28,89 (26)	0.137887
Supplementary table 5: All the BRCA2 circular RNAs in the normal and tumour breast tissue of the research set. Novel circRNA are indicated in bold.
